# Origination of the circadian clock system in stem cells regulates cell differentiation

**DOI:** 10.1101/710590

**Authors:** Kotaro Torii, Keisuke Inoue, Keita Bekki, Kazuya Haraguchi, Minoru Kubo, Yuki Kondo, Takamasa Suzuki, Hanako Shimizu, Kyohei Uemoto, Masato Saito, Hiroo Fukuda, Takashi Araki, Motomu Endo

## Abstract

The circadian clock regulates various physiological responses. To achieve this, both animals and plants have distinct circadian clocks in each tissue that are optimized for that tissue’s respective functions. However, if and how the tissue-specific circadian clocks are involved in specification of cell types remains unclear. Here, by implementing a single-cell transcriptome with a new analytics pipeline, we have reconstructed an actual time-series of the cell differentiation process at single-cell resolution, and discovered that the *Arabidopsis* circadian clock is involved in the process of cell differentiation through transcription factor BRI1-EMS SUPPRESSOR 1 (BES1) signaling. In this pathway, direct repression of *LATE ELONGATED HYPOCOTYL* (*LHY*) expression by BES1 triggers reconstruction of the circadian clock in stem cells. The reconstructed circadian clock regulates cell differentiation through fine-tuning of key factors for epigenetic modification, cell-fate determination, and the cell cycle. Thus, the establishment of circadian systems precedes cell differentiation and specifies cell types.
