## Supplementary Table 2 for "Origination of the circadian clock system in stem cells regulates cell differentiation"

### Sheet: Sheet1
Sample time (h)	Reconstructed time (h)
0	-24
0	-23
0	-22
0	-21
0	-20.8
0	-20.6
0	-20.4
4	-20.2
4	-20
4	-19
4	-18
4	-17
4	-16.8333
8	-16.6667
8	-16.5
8	-16.3333
8	-16.1667
8	-16
8	-15.75
12	-15.5
12	-15.25
12	-15
12	-14
12	-13
12	-12
12	-11
12	-10.75
16	-10.5
16	-10.25
16	-10
16	-9.75
16	-9.5
16	-9.25
16	-9
16	-8
16	-7
16	-6.75
16	-6.5
20	-6.25
20	-6
20	-5
20	-4
20	-3
20	-2
24	-1
24	0
28	1
24	2
32	3
24	3.11111
24	3.22222
108	3.33333
28	3.44444
96	3.55556
24	3.66667
40	3.77778
96	3.88889
24	4
32	4.33333
96	4.66667
36	5
28	6
28	6.2
88	6.4
36	6.6
28	6.8
32	7
32	8
32	9
104	9.07143
36	9.14286
40	9.21429
36	9.28571
36	9.35714
36	9.42857
48	9.5
32	9.57143
28	9.64286
40	9.71429
36	9.78571
36	9.85714
44	9.92857
56	10
36	11
40	12
40	13
44	13.5
48	14
48	14.1667
44	14.3333
52	14.5
32	14.6667
44	14.8333
48	15
48	16
48	17
32	18
44	19
48	21
56	21.5
44	22
56	23
44	24
52	25
56	26
48	27
48	28
44	28.5
52	29
56	29.5
60	30
52	30.2
60	30.4
104	30.6
52	30.8
76	31
76	32
68	32.5
60	33
52	33.5
52	34
64	35
68	35.2
60	35.4
68	35.6
60	35.8
68	36
68	37
52	38
72	39
64	40
92	41
84	41.3333
108	41.6667
72	42
92	42.3333
84	42.6667
96	43
96	44
108	45
100	45.5
60	46
92	47
64	48
60	49
64	50
96	51
80	52
76	53
84	53.1667
84	53.3333
76	53.5
76	53.6667
100	53.8333
68	54
76	55
92	55.3333
108	55.6667
80	56
72	57
104	58
100	59
84	60
72	61
88	63
88	64
72	65
96	66
88	67
104	68
104	69
88	70
72	72
100	73
108	74
72	75
88	76
104	77
104	78
80	84
