## Supplementary Table 1 for "Origination of the circadian clock system in stem cells regulates cell differentiation"

### Sheet: Sheet1
Sample time (h)	UMI_Tag	Reads	Mapped reads	Mapped ratio (%)	Mapped position	Unique UMI
56	Tag03	3369102	2907041	0.862853	4569937	193699
56	Tag04	3089960	2452250	0.793619	3959823	340515
104	Tag07	1101514	929971	0.844266	1334023	177134
48	Tag100	2403657	2179239	0.906635	3418534	290029
36	Tag102	27878110	16329637	0.585751	25704595	1115969
80	Tag17	2401682	1654628	0.688945	2314303	76278
96	Tag18	666945	566641	0.849607	884099	185064
80	Tag19	3738793	3157202	0.844444	4648729	192053
96	Tag20	4800096	4301916	0.896215	6679380	587303
88	Tag21	1803303	1588624	0.880952	2341237	246050
32	Tag23	1447432	918899	0.634848	1450965	164509
40	Tag24	2056543	1551273	0.754311	2594268	165669
88	Tag28	1870993	1685473	0.900844	2660395	189042
96	Tag30	1421160	1174269	0.826275	1742864	198517
40	Tag32	1792551	1364484	0.761197	2133243	281673
72	Tag35	2338911	1961889	0.838804	3028614	225987
96	Tag36	2594284	2213980	0.853407	3221913	429438
80	Tag37	59283919	33759611	0.569456	47426612	1605923
88	Tag38	4995371	4325849	0.865972	6404459	233222
104	Tag41	1880377	1524392	0.810684	2303843	153938
96	Tag42	3963450	3396997	0.857081	5468338	410301
56	Tag43	1973114	913394	0.46292	1423709	52781
40	Tag44	2366517	1475757	0.623599	2406057	195154
48	Tag47	3288163	3002874	0.913238	4670778	460213
8	Tag5	1371317	1193884	0.870611	1885620	208041
48	Tag50	1130832	919490	0.813109	1388712	162303
104	Tag56	1267103	1071122	0.845331	1511639	181627
8	Tag57	3408892	3135540	0.919812	4948120	288156
96	Tag60	2223032	1148085	0.51645	1614067	81869
104	Tag61	979994	753317	0.768696	1192483	48066
56	Tag64	2114877	1824529	0.862712	3111476	109573
40	Tag67	3025266	1934606	0.639483	2736359	237090
56	Tag70	3723115	3092435	0.830604	5112872	153726
96	Tag77	2491873	2148250	0.862103	3279898	294987
24	Tag8	3176293	2787529	0.877604	4465392	335303
32	Tag81	1832757	1428648	0.779508	2191763	292495
32	Tag84	1757900	1305357	0.742566	2085153	110216
8	Tag85	2124869	1965481	0.924989	3129431	303542
56	Tag86	6123724	5396587	0.881259	8819545	352189
72	Tag89	2897567	1596316	0.550916	2308996	139577
24	Tag90	1340624	1193823	0.890498	1941889	154625
8	Tag93	2133077	1943809	0.91127	3189598	309770
104	Tag94	1700141	1505609	0.885579	2258918	318144
56	Tag97	3062186	2749646	0.897936	4443997	117223
48	Tag98	2455215	1956680	0.796949	2999223	235820
52	Tag00	940637	878193	0.9336	1348978	98639
60	Tag03	1366415	1146971	0.8394	1680813	137133
108	Tag07	598851	518443	0.8657	750413	48078
68	Tag09	2522723	2261707	0.8965	3270942	436162
52	Tag100	52330791	46678840	0.892	73720150	2145034
36	Tag102	1037931	702593	0.6769	1108520	97904
72	Tag14	960689	368442	0.3835	534888	37235
84	Tag17	8041964	5178037	0.6439	7561670	442875
100	Tag18	577468	119218	0.2064	168834	11773
92	Tag22	857896	730215	0.8512	1062747	121691
92	Tag25	798003	670274	0.8399	973197	84305
92	Tag28	800972	643708	0.8037	979827	89166
100	Tag30	945654	261698	0.2767	367234	28225
96	Tag36	1222602	1100553	0.9002	1633837	73013
36	Tag40	9383746	7976196	0.85	12647644	670433
100	Tag42	1139456	40292	0.0354	60589	10879
60	Tag43	1971793	1590782	0.8068	2388040	88205
52	Tag47	2579741	2404956	0.9322	4076001	253666
36	Tag48	1931948	1647496	0.8528	2640393	373701
16	Tag55	1150432	1063352	0.9243	1733332	187030
108	Tag56	834457	449371	0.5385	667189	86449
12	Tag57	6264047	5487814	0.8761	8538290	537167
12	Tag6	722088	611303	0.8466	992355	103255
96	Tag60	9076284	4821185	0.5312	6771016	166680
104	Tag61	1043590	921271	0.8828	1378057	134203
44	Tag62	879139	790055	0.8987	1300570	93877
24	Tag66	20407	17161	0.8409	27520	1326
44	Tag67	360166	216676	0.6016	342027	32272
44	Tag69	357046	204397	0.5725	321358	39997
44	Tag71	451731	11504	0.0255	16897	4833
72	Tag73	1427113	1232406	0.8636	1816260	104860
68	Tag76	1296959	1170056	0.9022	1759890	264729
28	Tag78	1912260	1727719	0.9035	2642650	205410
28	Tag8	2413847	2206355	0.914	3568567	306834
36	Tag81	45854820	34070817	0.743	51325923	2223507
8	Tag82	1235795	1149830	0.9304	1838522	136006
92	Tag83	1062823	961610	0.9048	1460455	165787
36	Tag84	71387159	54061110	0.7573	80600283	2970036
12	Tag85	928453	726016	0.782	1161132	97452
60	Tag86	1647547	1130694	0.6863	1810505	159893
36	Tag88	4033357	3479697	0.8627	5529702	548288
76	Tag89	1257403	1017996	0.8096	1488580	174637
8	Tag93	716991	653154	0.911	998503	99770
104	Tag94	715530	628743	0.8787	955044	78468
60	Tag97	2063725	878099	0.4255	1452223	28154
16	Tag99	1232173	1151229	0.9343	1863558	233917
80	Tag17	6983550	5926867	0.8487	8808700	1304626
88	Tag28	9067388	7626539	0.8411	11639238	1277696
96	Tag42	5495087	4626719	0.842	7147910	481985
48	Tag50	1412486	1038071	0.7349	1549575	409139
48	Tag98	2661238	1990416	0.7479	3015578	522135
56	Tag03	13190543	11823719	0.8964	19018417	357816
88	Tag28	13064201	11150668	0.8535	17684031	465374
56	Tag86	17250191	14417955	0.8358	22750611	332766
56	Tag97	3845918	3081720	0.8013	4539668	49684
36	Tag102	5480639	4160491	0.7591	7327469	783579
88	Tag20	138658906	124542551	0.8982	193109414	2282990
4	Tag27	2270087	1969620	0.8676	3251669	473189
16	Tag31	1922766	1224557	0.6369	1981540	466798
44	Tag32	2311042	2062128	0.8923	3489898	162334
0	Tag33	6032799	1544098	0.256	2529854	1018402
4	Tag45	2706820	2448298	0.9045	4065936	205306
16	Tag49	1420219	907997	0.6393	1505528	443535
16	Tag52	7300363	3361536	0.4605	5378036	774578
28	Tag54	2194544	1723660	0.7854	2776725	483829
16	Tag55	10944155	3403198	0.311	5455485	991906
12	Tag57	2735327	2307000	0.8434	3887657	1039736
0	Tag59	5508858	2569972	0.4665	4206937	1532326
12	Tag6	2772096	2334390	0.8421	4070952	914271
44	Tag67	1170200	357815	0.3058	605075	44003
0	Tag68	30799926	8780707	0.2851	14692464	3620236
44	Tag69	1693114	1250474	0.7386	2043747	362191
44	Tag71	2063454	705763	0.342	1182570	104647
16	Tag72	3951261	2814893	0.7124	4730699	808864
28	Tag78	5992078	2403596	0.4011	3873940	612814
28	Tag8	1762024	1400690	0.7949	2253965	428139
36	Tag81	5543685	2752319	0.4965	4609972	723454
12	Tag87	3155226	2809370	0.8904	4798908	894670
28	Tag90	1306379	1079253	0.8261	1783930	326914
16	Tag91	4308729	3023438	0.7017	5044921	738149
12	Tag93	987956	808364	0.8182	1349253	293225
16	Tag99	1912683	1191078	0.6227	2011461	689962
48	Tag00	8359227	6353520	0.7601	10341292	3323891
64	Tag09	3567878	2319618	0.6501	3438554	2010426
52	Tag100	5971244	1685742	0.2823	2607300	1243669
64	Tag13	3004710	1850557	0.6159	2765879	1426666
72	Tag14	8308239	6324784	0.7613	9361120	2284047
72	Tag15	2466398	1617632	0.6559	2306201	1294962
92	Tag20	99526486	82533985	0.8293	127253150	3992136
32	Tag23	2163830	1887025	0.8721	3015092	980688
20	Tag31	2004230	1682810	0.8396	2648662	1142124
72	Tag35	2696355	1842350	0.6833	2678537	1212874
72	Tag39	8819455	3692112	0.4186	5381657	1159816
56	Tag43	3039596	2238474	0.7364	3381382	1168011
40	Tag44	5832195	3574721	0.6129	5707674	1864949
32	Tag48	9371339	8292971	0.8849	12998217	1670364
20	Tag49	1955154	1666604	0.8524	2673782	907711
48	Tag50	7359092	6186843	0.8407	9299797	2486654
24	Tag54	5108855	2217511	0.4341	3461050	1194497
64	Tag58	4098642	2534209	0.6183	3636083	2317340
56	Tag64	5318510	3339617	0.6279	4904529	2037549
24	Tag66	1853064	1544838	0.8337	2485082	752156
40	Tag67	6007041	3980852	0.6627	6189172	2696039
40	Tag71	7329509	5677216	0.7746	8656490	3786923
24	Tag74	3809849	2604686	0.6837	4074282	1500970
64	Tag76	3908142	2524875	0.6461	3751774	1803020
24	Tag78	8087730	3118735	0.3856	4877139	1457885
24	Tag8	8117600	3060185	0.377	5013532	1486212
32	Tag88	3196558	2821346	0.8826	4677646	1046961
72	Tag89	819186	644170	0.7864	921098	544792
64	Tag96	5677750	3315507	0.5839	4781171	2484543
20	Tag99	1703843	1404106	0.8241	2218818	735588
52	Tag00	12539674	5378180	0.4289	8286230	1548187
52	Tag01	10898833	3197317	0.2934	4656303	498680
52	Tag02	7394244	2775041	0.3753	3950867	478594
60	Tag04	3288525	2339474	0.7114	3561813	964343
68	Tag11	2582288	2215439	0.8579	3467218	840731
68	Tag13	3978771	2404721	0.6044	3744280	316758
76	Tag14	2352208	1873327	0.7964	2785339	564962
76	Tag15	7005265	4942884	0.7056	7196681	1247123
100	Tag18	8577589	7574938	0.8831	11925274	851307
84	Tag19	4302886	3453498	0.8026	5218568	780180
100	Tag30	48496962	44855435	0.9249	70545661	3308198
76	Tag35	3779508	3159762	0.836	4749485	522611
84	Tag37	4004738	3319282	0.8288	5131469	321244
92	Tag38	4674911	3946971	0.8443	6034667	533288
108	Tag41	2793725	2560192	0.9164	4054431	406543
60	Tag43	4545818	2432193	0.535	3842963	715041
108	Tag46	4405627	4040364	0.9171	6310700	697645
52	Tag47	4391371	1655296	0.3769	2806044	1334819
84	Tag53	3303856	2781129	0.8418	4222058	861737
108	Tag56	882916	724435	0.8205	1120318	415085
68	Tag58	5441361	4649839	0.8545	7148561	902614
60	Tag64	3604121	2419442	0.6713	3808614	1509755
84	Tag65	4407166	3636149	0.8251	5402795	1024525
76	Tag73	2345962	1770700	0.7548	2675729	520951
68	Tag76	3130824	2528305	0.8076	3821953	818451
100	Tag77	8252428	7444616	0.9021	12058279	932206
100	Tag79	4983309	4441898	0.8914	6957687	916558
92	Tag83	2689532	2364503	0.8792	3623031	576904
0	Tag33	1058187	846665	0.8001	1087964	84108
4	Tag93	1790092	1478184	0.8258	2283794	300851
68	Tag96	4777349	3639005	0.7617	5690049	585188
60	Tag97	3288431	2397091	0.7289	3616772	1017667
4	Tag92	519468	412666	0.794401	530275	89367
12	Tag6	1357163	969961	0.714697	1246399	280438
60	Tag86	4212977	3053163	0.7247	4632115	1063157
76	Tag89	6398600	5179187	0.8094	7442534	1254287
52	Tag98	8008779	2388072	0.2982	3498893	330593
4	Tag33	765814	610589	0.7973	784606	124934
0	Tag59	443937	351259	0.7912	451367	103597
108	Tag94	2816948	2610740	0.9268	4175822	939556
84	Tag95	3499802	2985786	0.8531	4511949	1049594
20	Tag72	5376425	4550713	0.84642	5847666	1360315
20	Tag91	5993461	5162841	0.861412	6634250	682293
80	Tag53	8022009	6501509	0.810459	8354439	2350725
